# Evolutionary dynamics and ecological influences on Felidae

**DOI:** 10.1101/2023.06.29.547091

**Authors:** Lucas M. V. Porto, Gabriel P. de Olveira, Maico S. Fiedler

## Abstract

In the field of evolutionary biology, researchers have long been interested in comprehending the patterns of diversification and elucidating the mechanisms responsible for the impressive variety of lifeforms observed within taxonomic groups. Based on the fossil records of Felidae, and using a Bayesian framework, we assess here how speciation and extinction rates vary across the last 25 Myr, and how it can potentially be associated with changes in two major ecomorphological traits of Felidae, body mass and carnassial teeth, over such time span. We found two coupled independent increases in both traits along Felidae evolution, one in Machairodontinae, which gradually increases over the last 15 Myr, and the second in *Panthera*, which rapidly increases within 5 million years. Furthermore, gradual reductions in body mass and carnassial teeth were also observed for some genera such as *Leopardus, Lynx*, and *Felis*. Diversification rates showed a gradual reduction throughout the Miocene and Pliocene, with significant rate shifts occurring around 9 and 2 Myr. We suggest that felids were influenced by major environmental changes over the last 17 Myr that probably shaped both traits studied here in order to hunt larger herbivores, but also to explore new niches that became available.
