## Appendix_1 for "Evolutionary dynamics and ecological influences on Felidae"

Species	MaxT	MinT	lng	lat	bed_info
Panthera tigris	0.781	0.0117	111.566666	22.766666	13293
Panthera tigris	0.0117	0	116.150002	-8.633300	13738
Amphimachairodus coloradensis	10.3	4.9	-103.800003	42.400002	18033
Nimravides thinobates	10.3	4.9	-99.900002	37.200001	18046
Lynx proterolyncis	10.3	4.9	-100.199997	35.900002	18097
Amphimachairodus coloradensis	10.3	4.9	-101.699997	39.299999	18140
Adelphailurus kansensis	10.3	4.9	-101.699997	39.299999	18140
Pseudaelurus intrepidus	15.97	13.6	-98.800003	42.900002	18164
Adelphailurus kansensis	10.3	4.9	-101.699997	38.900002	18166
Nimravides thinobates	13.6	4.9	-103.099998	41.700001	18181
Pseudaelurus marshi	15.97	13.6	-98.800003	42.900002	18209
Pseudaelurus stouti	15.97	13.6	-103.099998	40.799999	18220
Pratifelis martini	10.3	4.9	-101.699997	38.900002	18241
Pseudaelurus marshi	23.03	5.333	-100.800003	42.799999	18271
Nimravides pedionomus	13.6	10.3	-100.800003	42.799999	18294
Lynx proterolyncis	10.3	4.9	-101.400002	36.700001	18304
Nimravides thinobates	23.03	5.333	-98.800003	39.799999	18338
Amphimachairodus coloradensis	10.3	4.9	-101.699997	38.900002	18342
Pseudaelurus intrepidus	13.6	4.9	-105.099998	41.299999	18424
Amphimachairodus coloradensis	13.6	4.9	-100.500000	40.500000	18437
Machairodus tanneri	10.3	4.9	-103.000000	41.099998	18441
Pseudaelurus marshi	15.97	13.6	-100.800003	42.799999	18442
Pseudaelurus intrepidus	15.97	13.6	-100.800003	42.799999	18442
Amphimachairodus coloradensis	10.3	4.9	-102.199997	40.099998	18495
Megantereon hesperus	10.3	4.9	-81.800003	27.900000	18532
Megantereon hesperus	10.3	4.9	-81.949997	27.683332	18573
Megantereon hesperus	10.3	4.9	-81.800003	27.900000	18577
Amphimachairodus alvarezi	10.3	4.9	-100.800003	21.100000	18740
Amphimachairodus coloradensis	10.3	4.9	-108.000000	28.799999	18755
Lynx longignathus	10.3	4.9	-118.800003	45.500000	18970
Pseudaelurus intrepidus	15.97	13.6	-117.300003	38.099998	19097
Pseudaelurus intrepidus	13.6	10.3	-117.000000	34.799999	19145
Nimravides thinobates	13.6	10.3	-121.910004	37.814999	19185
Pseudaelurus validus	15.97	13.6	-106.199997	35.500000	19449
Amphimachairodus coloradensis	10.3	4.9	-113.400002	34.700001	19612
Adelphailurus kansensis	10.3	4.9	-113.400002	34.700001	19612
Puma concolor	4.9	1.8	-118.500000	35.299999	19663
Smilodon gracilis	4.9	1.8	-82.199997	27.000000	19746
Smilodon gracilis	4.9	1.8	-82.000000	26.900000	19749
Smilodon gracilis	4.9	1.8	-82.099998	29.799999	19752
Miracinonyx inexpectatus	4.9	1.8	-82.199997	27.000000	19757
Miracinonyx inexpectatus	2.588	1.806	-82.676903	28.955299	19758
Smilodon gracilis	2.588	1.806	-82.676903	28.955299	19758
Miracinonyx inexpectatus	4.9	1.8	-82.676903	28.955299	19759
Puma concolor	4.9	1.8	-116.800003	43.599998	19786
Puma concolor	4.9	1.8	-116.800003	43.599998	19787
Puma concolor	4.9	1.8	-116.800003	43.599998	19796
Puma lacustris	4.9	1.8	-118.000000	43.000000	19913
Megantereon hesperus	4.9	1.8	-100.300003	37.200001	19936
Dinofelis palaeoonca	4.9	1.8	-101.099998	33.700001	20023
Dinofelis palaeoonca	4.9	1.8	-101.283302	33.771099	20027
Dinofelis palaeoonca	4.9	1.8	-101.099998	33.700001	20031
Puma lacustris	4.9	1.8	-101.633331	34.883331	20033
Lynx rufus	4.9	1.8	-101.633331	34.883331	20033
Puma lacustris	4.9	1.8	-118.500000	47.000000	20062
Lynx rufus	4.9	1.8	-117.099998	32.900002	20094
Lynx rufus	4.9	1.8	-117.099998	32.900002	20116
Puma lacustris	4.9	1.8	-117.099998	32.900002	20118
Lynx rufus	4.9	1.8	-117.099998	32.900002	20119
Puma lacustris	4.9	1.8	-117.099998	32.900002	20120
Puma lacustris	4.9	1.8	-117.099998	32.900002	20122
Lynx rufus	4.9	1.8	-117.099998	32.900002	20122
Smilodon gracilis	1.8	0.3	-117.099998	32.900002	20124
Smilodon gracilis	1.8	0.3	-117.099998	32.900002	20126
Smilodon gracilis	1.8	0.3	-117.099998	32.900002	20127
Smilodon gracilis	1.8	0.3	-117.099998	32.900002	20128
Lynx rufus	1.8	0.3	-117.099998	32.900002	20129
Smilodon gracilis	1.8	0.3	-117.099998	32.900002	20130
Homotherium latidens	1.8	0.3	-97.599998	38.299999	20142
Lynx rufus	1.8	0.3	-105.699997	39.299999	20150
Panthera leo atrox	1.8	0.3	-100.477097	37.044701	20166
Puma concolor	1.8	0.3	-117.000000	34.799999	20272
Lynx rufus	1.8	0.3	-87.900002	34.700001	20281
Panthera leo atrox	1.8	0.3	-102.300003	21.799999	20283
Panthera onca	1.8	0.3	-102.300003	21.799999	20283
Lynx rufus	1.8	0.3	-102.300003	21.799999	20283
Smilodon fatalis	2.588	0.0117	-103.199997	20.299999	20285
Panthera onca	1.8	0.3	-79.300003	38.700001	20286
Miracinonyx inexpectatus	1.8	0.3	-79.300003	38.700001	20286
Panthera onca	1.8	0.3	-82.070274	28.799168	20289
Lynx rufus	1.8	0.3	-82.070274	28.799168	20289
Smilodon fatalis	1.8	0.3	-93.199997	36.000000	20290
Panthera onca	1.8	0.3	-93.199997	36.000000	20290
Lynx rufus	1.8	0.3	-93.199997	36.000000	20290
Panthera leo atrox	1.8	0.3	-100.300003	37.200001	20295
Puma concolor	1.8	0.3	-100.300003	37.200001	20295
Lynx rufus	1.8	0.3	-105.699997	39.299999	20296
Smilodon gracilis	1.8	0.3	-82.199997	28.799999	20299
Lynx rufus	1.8	0.3	-105.699997	39.299999	20300
Miracinonyx inexpectatus	1.8	0.3	-78.699997	39.599998	20302
Panthera leo atrox	1.8	0.3	-78.699997	39.599998	20302
Panthera onca	1.8	0.3	-78.699997	39.599998	20302
Smilodon fatalis	1.8	0.3	-78.699997	39.599998	20302
Lynx canadensis	1.8	0.3	-118.500000	47.000000	20307
Smilodon gracilis	1.8	0.3	-82.000000	26.900000	20334
Panthera leo atrox	1.8	0.3	-102.500000	42.700001	20347
Lynx rufus	1.8	0.3	-82.566666	29.683332	20350
Lynx rufus	1.8	0.3	-82.099998	29.799999	20351
Smilodon gracilis	1.8	0.3	-82.099998	29.799999	20351
Smilodon gracilis	2.588	1.806	-82.680000	29.000000	20384
Smilodon gracilis	1.8	0.3	-82.668053	29.011944	20385
Miracinonyx inexpectatus	0.3	0.012	-82.199997	28.799999	20398
Smilodon gracilis	1.8	0.3	-82.500000	27.700001	20400
Lynx rufus	1.8	0.3	-82.500000	27.700001	20400
Panthera onca	1.8	0.3	-82.599998	29.400000	20415
Smilodon gracilis	1.8	0.3	-82.599998	29.400000	20415
Leopardus wiedii	1.8	0.012	-80.500000	28.100000	20419
Smilodon fatalis	1.8	0.3	-117.000000	33.900002	20454
Smilodon gracilis	1.8	0.3	-75.300003	40.200001	20479
Panthera onca	1.8	0.3	-75.300003	40.200001	20479
Lynx rufus	1.8	0.3	-82.000000	26.900000	20482
Panthera onca	0.3	0.012	-82.300003	29.100000	20491
Puma concolor	0.3	0.012	-82.300003	29.100000	20491
Leopardus pardalis	0.3	0.012	-82.300003	29.100000	20491
Lynx rufus	0.3	0.012	-82.300003	29.100000	20491
Homotherium latidens	0.3	0.012	-82.300003	29.100000	20491
Panthera onca	1.8	0.3	-82.599998	29.700001	20520
Panthera leo atrox	1.8	0.3	-82.599998	29.700001	20520
Lynx rufus	1.8	0.3	-82.599998	29.700001	20520
Homotherium latidens	1.8	0.3	-101.900002	33.700001	20530
Panthera leo atrox	1.8	0.3	-99.800003	34.000000	20533
Lynx rufus	1.8	0.3	-79.300003	38.700001	20554
Smilodon gracilis	1.8	0.3	-106.699997	32.000000	20558
Lynx rufus	1.8	0.3	-106.699997	32.000000	20558
Lynx rufus	1.8	0.3	-105.699997	39.299999	20559
Lynx canadensis	0.126	0.0117	-112.900002	42.799999	20569
Lynx rufus	0.126	0.0117	-112.900002	42.799999	20569
Panthera leo atrox	0.126	0.0117	-112.900002	42.799999	20569
Puma concolor	0.126	0.0117	-112.900002	42.799999	20569
Homotherium latidens	0.126	0.0117	-112.900002	42.799999	20569
Smilodon fatalis	0.126	0.0117	-112.900002	42.799999	20569
Panthera onca	0.126	0.0117	-82.416664	29.600000	20573
Lynx rufus	0.126	0.0117	-82.416664	29.600000	20573
Panthera leo atrox	0.126	0.0117	-110.199997	50.900002	20576
Panthera onca	0.126	0.0117	-82.099998	29.799999	20593
Lynx rufus	0.126	0.0117	-82.099998	29.799999	20594
Smilodon fatalis	0.126	0.0117	-86.500000	39.000000	20600
Panthera onca	0.126	0.0117	-86.500000	39.000000	20600
Lynx rufus	0.126	0.0117	-81.066666	31.983334	20604
Panthera onca	0.126	0.0117	-82.300003	29.100000	20608
Smilodon fatalis	0.126	0.0117	-82.300003	29.100000	20608
Smilodon fatalis	0.126	0.0117	-112.900002	42.799999	20612
Panthera leo atrox	0.126	0.0117	-110.699997	50.099998	20615
Lynx canadensis	0.126	0.0117	-110.699997	50.099998	20615
Puma concolor	0.126	0.0117	-81.449997	28.716667	20636
Leopardus wiedii	0.126	0.0117	-81.449997	28.716667	20636
Lynx rufus	0.126	0.0117	-82.199997	28.799999	20638
Smilodon fatalis	0.126	0.0117	-82.199997	28.799999	20638
Puma concolor	0.781	0.126	-118.278893	33.749443	20639
Panthera onca	0.126	0.0117	-82.731300	29.293600	20647
Lynx rufus	0.126	0.0117	-82.599998	29.400000	20650
Leopardus pardalis	0.0117	0	-67.583298	8.566700	21686
Puma concolor	0.0117	0	-60.000000	-2.500000	21687
Panthera onca	0.0117	0	-60.000000	-2.500000	21687
Leopardus pardalis	0.0117	0	-71.366699	-11.900000	21689
Puma concolor	0.0117	0	-71.366699	-11.900000	21689
Panthera onca	0.0117	0	-71.366699	-11.900000	21689
Leopardus pardalis	0.0117	0	-79.849998	9.150000	21691
Leopardus wiedii	0.0117	0	-79.849998	9.150000	21691
Puma concolor	0.0117	0	-79.849998	9.150000	21691
Panthera onca	0.0117	0	-79.849998	9.150000	21691
Felis silvestris	2.588	0	5.916700	35.750000	21856
Felis silvestris	2.588	0	5.916700	35.750000	21857
Felis silvestris	2.588	0	5.916700	35.750000	21859
Dinofelis diastemata	5.333	3.6	18.150000	-32.976002	22221
Lynx issiodorensis	5.333	3.6	18.150000	-32.976002	22222
Dinofelis diastemata	5.333	3.6	18.150000	-32.976002	22222
Felis silvestris	0.0117	0	36.250000	15.250000	21871
Felis silvestris	0.0117	0	33.750000	16.250000	21902
Megantereon cultridens	5.333	2.588	27.733601	-26.016899	21821
Megantereon cultridens	2.588	0.0117	27.720800	-26.016701	21828
Felis silvestris	0.0117	0	33.750000	16.250000	21904
Felis silvestris	0.0117	0	33.750000	16.250000	21958
Puma concolor	0.0117	0	-67.583298	8.566700	21686
Puma concolor	0.126	0.0117	-84.800003	34.200001	13066
Pseudaelurus quadridentatus	15.97	7.246	0.716667	43.450001	31775
Pseudaelurus quadridentatus	15.97	7.246	0.700000	43.483334	31776
Lynx lynx	0.781	0.0117	22.583332	37.000000	32062
Lynx lynx	0.781	0.0117	22.583332	37.000000	32082
Lynx lynx	0.781	0.0117	22.583332	37.000000	32086
Panthera gombaszoegensis	2.588	0.0117	69.966667	38.349998	34104
Panthera gombaszoegensis	2.588	0.0117	5.600000	50.483334	34127
Lynx pardinus	1.806	0.781	-1.050000	38.200001	34128
Lynx rufus	0.126	0.0117	-80.397499	27.638332	34269
Lynx issiodorensis	5.333	3.2	32.866669	39.933334	34370
Lynx issiodorensis	5.333	2.588	79.000000	44.000000	34437
Lynx issiodorensis	5.333	2.588	69.666946	38.310833	34444
Machairodus aphanistus	11.608	5.333	28.500000	37.900002	34462
Lynx issiodorensis	3.2	2.588	23.733334	37.983334	34592
Panthera gombaszoegensis	3.2	0.0117	23.150000	40.683334	34617
Lynx issiodorensis	5.333	2.588	21.450001	37.683334	34655
Homotherium latidens	2.588	0.0117	21.456667	40.289722	34764
Panthera gombaszoegensis	2.588	0.781	22.950001	39.366669	34782
Megantereon cultridens	2.588	0.781	23.466667	40.566666	34784
Lynx issiodorensis	2.588	0.781	23.466667	40.566666	34784
Panthera gombaszoegensis	2.588	0.126	22.950001	39.366669	34808
Megantereon cultridens	5.333	0.0117	21.433332	38.366669	34811
Homotherium latidens	2.588	0.781	-2.466667	37.716667	34898
Megantereon whitei	2.588	0.781	-2.466667	37.716667	34898
Panthera gombaszoegensis	2.588	0.781	-0.866667	37.616669	34911
Megantereon cultridens	2.588	0.781	-0.866667	37.616669	34911
Homotherium latidens	2.588	0.781	-0.866667	37.616669	34911
Panthera gombaszoegensis	2.588	0.781	-3.518889	42.352501	34916
Homotherium latidens	2.588	0.0117	-3.518889	42.352501	34920
Panthera gombaszoegensis	2.588	0.0117	-3.518889	42.352501	34920
Megantereon whitei	2.588	0.781	-2.466667	37.716667	34943
Panthera gombaszoegensis	1.806	0.126	-2.533333	37.816666	35078
Lynx lynx	3.2	2.588	18.450001	45.866669	35369
Panthera gombaszoegensis	2.588	0.781	18.450001	45.866669	35457
Panthera gombaszoegensis	0.781	0.126	20.433332	48.216667	35476
Panthera gombaszoegensis	0.781	0.126	14.083333	49.933334	36214
Lynx issiodorensis	2.588	0.0117	11.300000	42.400002	36373
Panthera tigris	2.588	0.0117	100.940002	24.870001	36585
Megantereon nihowanensis	2.588	0.0117	100.940002	24.870001	36587
Panthera gombaszoegensis	2.588	0.0117	35.566666	32.683334	37024
Panthera tigris	2.588	0.0117	109.250000	34.166668	37203
Panthera onca	0.126	0.0117	-84.800003	34.200001	13066
Lynx rufus	0.126	0.0117	-84.800003	34.200001	13066
Acinonyx pardinensis	5.333	2.588	-2.066667	42.133331	38892
Megantereon cultridens	5.333	2.588	-2.066667	42.133331	38892
Acinonyx pardinensis	5.333	2.588	-2.066667	42.133331	38892
Lynx issiodorensis	5.333	2.588	39.713890	47.236389	39409
Acinonyx pardinensis	5.333	2.588	39.713890	47.236389	39409
Lynx issiodorensis	5.333	2.588	23.916668	44.750000	39845
Lynx issiodorensis	5.333	2.588	23.916668	44.750000	39846
Lynx issiodorensis	5.333	2.588	45.990555	41.393055	40392
Panthera gombaszoegensis	2.588	0.0117	44.116669	41.966667	40398
Panthera leo spelaea	0.781	0.0117	84.271942	49.738609	40497
Lynx issiodorensis	5.333	2.588	-1.794444	39.161110	40564
Acinonyx pardinensis	2.588	1.806	-0.916667	40.216667	36112
Lynx issiodorensis	2.588	1.806	-0.916667	40.216667	36112
Amphimachairodus giganteus	8.7	5.333	-1.350000	39.483334	40758
Metailurus parvulus	8.7	5.333	-2.596667	40.347221	35339
Machairodus aphanistus	11.608	8.7	-0.295000	41.423332	40768
Pseudaelurus quadridentatus	15.97	11.62	17.166668	50.683334	42595
Panthera gombaszoegensis	2.588	0.781	12.250000	43.000000	42867
Panthera gombaszoegensis	0.781	0.0117	0.150000	45.650002	43617
Homotherium latidens	0.781	0.0117	0.150000	45.983334	43618
Panthera leo spelaea	0.126	0.0117	0.150000	45.650002	43619
Homotherium latidens	2.588	0.0117	10.833333	45.516666	43658
Lynx issiodorensis	2.588	0.781	11.966667	43.099998	44145
Acinonyx pardinensis	2.588	0.781	11.466667	43.616669	44146
Acinonyx pardinensis	5.333	0.0117	3.516667	45.250000	44231
Panthera leo spelaea	2.588	0.781	11.380000	50.950001	43020
Lynx lynx	2.588	0.781	11.380000	50.950001	43020
Felis silvestris	2.588	0.781	11.310000	50.980000	45085
Lynx lynx	2.588	0.781	11.349722	50.966667	45065
Styriofelis turnauensis	20.44	15.97	49.393612	25.983610	47069
Lynx issiodorensis	3.2	2.588	3.863056	45.120556	47099
Lynx issiodorensis	3.2	2.588	2.919444	45.688610	47100
Acinonyx pardinensis	3.2	2.588	2.919444	45.688610	47100
Lynx issiodorensis	2.588	1.806	3.217000	45.549999	47129
Lynx issiodorensis	2.588	1.806	3.183333	45.566666	47131
Acinonyx pardinensis	2.588	1.806	4.816667	45.166668	47150
Lynx issiodorensis	2.588	1.806	4.816667	45.166668	47150
Acinonyx pardinensis	2.588	0.781	3.900000	45.116669	47829
Panthera leo spelaea	0.126	0.0117	160.000000	68.750000	48587
Panthera gombaszoegensis	0.781	0.126	5.395000	43.686111	48889
Lynx pardinus	0.781	0.126	5.395000	43.686111	48890
Acinonyx pardinensis	0.781	0.126	5.395000	43.686111	48890
Panthera gombaszoegensis	0.781	0.126	5.395000	43.686111	48908
Panthera gombaszoegensis	0.781	0.126	5.395000	43.686111	48910
Homotherium latidens	0.781	0.126	1.886111	50.003887	49087
Homotherium latidens	0.781	0.126	0.633611	43.222221	49089
Acinonyx pardinensis	3.2	2.588	10.750000	43.666668	44089
Megantereon cultridens	2.588	1.806	10.030000	44.228058	49254
Felis lunensis	2.588	1.806	10.030000	44.228058	49254
Homotherium latidens	2.588	0.781	0.707778	44.406666	49307
Lynx issiodorensis	0.781	0.126	8.266667	50.066666	50196
Panthera gombaszoegensis	0.781	0.126	8.266667	50.066666	50196
Acinonyx pardinensis	0.781	0.126	8.266667	50.066666	50196
Lynx issiodorensis	0.781	0.126	8.816667	49.333332	50199
Acinonyx pardinensis	0.781	0.126	16.934723	48.139999	50258
Felis silvestris	0.781	0.126	9.516667	48.533333	50259
Acinonyx pardinensis	2.588	0.781	7.458889	43.765556	50342
Lynx pardinus	2.588	0.781	7.458889	43.765556	50342
Panthera gombaszoegensis	2.588	0.781	7.458889	43.765556	50342
Acinonyx pardinensis	5.333	0.0117	10.666667	43.683334	51812
Machairodus aphanistus	11.608	5.333	28.751667	40.996387	56563
Smilodon fatalis	0.126	0.0117	-86.783333	36.183334	63424
Smilodon fatalis	0.126	0.0117	-86.783333	36.183334	63427
Lynx rufus	0.126	0	-86.783333	36.183334	63429
Smilodon fatalis	0.126	0	-86.783333	36.183334	63429
Panthera onca	2.588	0.0117	-80.292503	32.559166	65405
Lynx rufus	0.3	0.012	-109.650002	29.683332	20495
Pseudaelurus romieviensis	20.44	15.97	10.098333	48.484444	69098
Pseudaelurus romieviensis	16.9	15.97	1.816667	48.133331	69106
Styriofelis turnauensis	13.65	11.1	17.000000	48.200001	69712
Smilodon fatalis	0.3	0.012	-98.633331	36.116669	70136
Puma concolor	2.588	0.781	-64.733330	-21.533333	70673
Panthera onca	2.588	0.781	-64.733330	-21.533333	70673
Panthera onca	0.781	0.126	-63.066666	-20.750000	70704
Puma concolor	0.126	0	-104.800003	27.000000	71263
Lynx rufus	0.126	0	-104.800003	27.000000	71263
Puma concolor	0.781	0.012	-56.450001	-30.433332	71274
Panthera leo atrox	0.126	0.0117	-100.716667	23.816668	71277
Panthera onca	0.781	0.012	-59.146111	-34.598888	71303
Leopardus pardalis	0.126	0	-40.860832	-10.160000	71313
Puma concolor	0.126	0	-40.860832	-10.160000	71313
Panthera onca	1.2	0.781	-63.066666	-20.866667	71322
Panthera onca	0.126	0.0117	-70.000000	-46.200001	71338
Panthera onca	0.126	0.0117	-72.599998	-51.051388	71341
Panthera onca	0.126	0.0117	-69.900002	-52.099998	71344
Panthera leo atrox	0.126	0.0117	-99.815277	24.099443	71345
Panthera onca	0.126	0.0117	-99.815277	24.099443	71345
Panthera leo atrox	0.126	0.0117	-80.500000	-4.700000	71346
Smilodon fatalis	0.126	0.0117	-80.500000	-4.700000	71346
Panthera onca	2.588	0.0117	-67.400002	-17.150000	71587
Pristifelis attica	8.7	5.333	23.364166	41.287777	73553
Panthera tigris	0.126	0.0117	120.000000	23.000000	73686
Lynx rufus	0.126	0.0117	-117.987503	33.895279	73752
Panthera leo atrox	0.126	0.0117	-72.599998	-51.051388	71341
Puma concolor	0.126	0.0117	-58.065834	-37.840557	73845
Pseudaelurus quadridentatus	16.9	13.65	23.000000	40.500000	73861
Panthera leo atrox	2.588	0.0117	-78.283333	38.849998	74143
Lynx rufus	0.126	0.0117	-104.199997	31.183332	74473
Megantereon cultridens	2.588	0.781	44.195000	41.329166	56733
Panthera gombaszoegensis	2.588	0.781	44.195000	41.329166	56733
Pristifelis attica	11.62	7.246	28.922777	46.580555	75802
Machairodus aphanistus	11.62	7.246	28.922777	46.580555	75802
Machairodus aphanistus	11.62	7.246	28.783890	46.528889	75803
Panthera onca	0.126	0.0117	-104.449997	32.366669	76059
Puma concolor	0.126	0.0117	-104.449997	32.366669	76059
Lynx rufus	0.126	0.0117	-104.449997	32.366669	76059
Lynx rufus	0.126	0.0117	-108.400002	31.566668	76060
Machairodus aphanistus	5.333	3.6	67.662498	54.097778	76289
Lynx lynx	4.2	2.588	30.500000	46.500000	50943
Homotherium latidens	2.588	1.806	-3.166667	37.416668	77773
Acinonyx pardinensis	2.588	1.806	-3.166667	37.416668	77773
Megantereon cultridens	2.588	1.806	-3.166667	37.416668	77773
Lynx pardinus	2.588	1.806	-3.166667	37.416668	77773
Lynx rufus	0.126	0.0117	-98.099998	30.358334	79582
Lynx rufus	0.0117	0	-98.099998	30.358334	79584
Homotherium latidens	0.126	0.0117	-98.462502	29.000000	79632
Lynx rufus	0.126	0.0117	-97.683334	30.633333	79683
Panthera onca	0.126	0.0117	-97.683334	30.633333	79683
Dinofelis diastemata	7.246	2.588	18.109268	-32.960178	59167
Smilodon fatalis	0.3	0.012	-80.334724	32.479443	79757
Panthera leo atrox	0.3	0.012	-80.334724	32.479443	79757
Panthera onca	0.3	0.012	-80.334724	32.479443	79757
Miracinonyx inexpectatus	2.588	0.0117	-79.959442	32.779446	79950
Miracinonyx inexpectatus	2.588	0.781	-78.973053	33.606110	80031
Puma concolor	0.3	0.012	-80.334724	32.479443	79757
Lynx rufus	0.3	0.012	-80.334724	32.479443	79757
Panthera onca	2.588	0.0117	-85.339447	35.018890	84183
Smilodon fatalis	0.126	0.0117	-87.900002	34.700001	20584
Pseudaelurus intrepidus	20.43	15.97	-103.800003	42.400002	17988
Panthera onca	2.588	0.0117	-86.343887	34.741390	86852
Panthera onca	2.588	0.0117	-89.874443	37.752220	90752
Panthera onca	2.588	0.0117	-89.891670	37.773609	90753
Panthera onca	2.588	0.0117	-92.199997	37.833332	90754
Neofelis nebulosa	0.126	0.0117	110.217781	33.134167	92787
Panthera tigris	0.126	0.0117	110.217781	33.134167	92787
Smilodon fatalis	0.126	0.0117	-96.707497	32.714722	93103
Lynx rufus	0.126	0.0117	-96.707497	32.714722	93103
Smilodon fatalis	1.8	0.3	-80.448059	33.214443	79919
Miracinonyx inexpectatus	1.8	0.3	-80.448059	33.214443	79919
Puma concolor	0.126	0.0117	-106.883331	34.883331	93141
Lynx lynx	0.126	0.0117	-106.883331	34.883331	93141
Miracinonyx trumani	0.126	0.0117	-108.199997	44.983334	93181
Panthera leo atrox	0.126	0.0117	-108.199997	44.983334	93181
Homotherium latidens	0.126	0.0117	-112.583336	44.633331	93182
Panthera leo atrox	0.126	0.0117	-112.250000	32.466667	93244
Puma concolor	0.126	0.0117	-122.233330	40.916668	93250
Panthera onca	0.126	0	-84.433334	35.533333	93252
Puma concolor	2.588	0.0117	-104.883331	31.883333	93257
Lynx rufus	2.588	0	-104.883331	31.883333	93258
Panthera leo atrox	0.126	0.0117	-105.683334	42.783333	93277
Puma concolor	0.126	0.0117	-104.783333	32.349998	93281
Lynx rufus	0.126	0.0117	-104.783333	32.349998	93281
Puma concolor	0.126	0.0117	-105.683334	42.783333	93277
Puma concolor	0.126	0	-114.033333	39.483334	93326
Leopardus wiedii	0.126	0	-88.433334	33.333332	93347
Leopardus wiedii	0.126	0	-88.599998	33.883331	93342
Leopardus wiedii	0.126	0	-88.599998	33.816666	93343
Lynx rufus	0.126	0	-88.599998	33.500000	93345
Panthera onca	2.588	0.0117	-85.966667	34.983334	93372
Panthera onca	2.588	0.0117	-85.226387	36.065277	93373
Puma concolor	0.126	0	-110.650002	32.549999	93374
Prionailurus bengalensis	0.781	0.126	111.349998	-7.366667	93521
Panthera tigris	0.781	0.126	111.349998	-7.366667	93521
Panthera tigris	2.588	0.781	111.660835	-7.411667	93522
Panthera tigris	0.126	0.0117	111.446388	-7.341667	93523
Panthera tigris	0.126	0.0117	111.029167	-8.137222	93524
Homotherium latidens	2.588	0.0117	-97.900002	36.116669	93557
Smilodon gracilis	2.588	0.781	-82.099998	29.799999	98313
Xenosmilus hodsonae	2.588	0.781	-82.099998	29.799999	98313
Panthera tigris	0.781	0.126	141.435501	41.404499	101897
Panthera tigris	0.126	0.0117	141.429001	41.400002	101899
Proailurus lemanensis	22.4	20	8.185833	50.021389	69606
Xenosmilus hodsonae	1.8	0.3	-82.099998	29.799999	20351
Panthera leo atrox	0.0117	0	-79.740280	37.502777	104033
Puma concolor	0.0117	0	-78.414719	38.628056	104675
Lynx rufus	0.0117	0	-78.414719	38.628056	104675
Panthera leo atrox	2.588	0.0117	-78.283333	38.849998	74143
Panthera leo atrox	0.126	0	-78.500557	38.667221	104680
Panthera leo spelaea	0.126	0.0117	4.070278	51.984165	82530
Lynx lynx	0.781	0.126	4.053056	51.958057	109704
Dinofelis diastemata	3.6	2.588	18.150000	-32.966702	21713
Smilodon gracilis	0.126	0.0117	-80.436943	37.718056	125085
Smilodon fatalis	0.126	0.0117	-80.436943	37.718056	125085
Smilodon fatalis	2.588	0.0117	-79.370834	38.605556	123875
Smilodon gracilis	2.588	0.0117	-79.370834	38.605556	123875
Lynx rufus	2.588	0.0117	-79.300003	38.700001	124319
Puma concolor	2.588	0.0117	-77.585556	39.644169	126660
Panthera onca	2.588	0.0117	-78.602997	-1.765000	133644
Leopardus pardalis	0.126	0	-41.519722	-10.976111	136420
Leopardus pardalis	0.126	0.0117	-41.056667	-10.931111	136498
Puma concolor	0.126	0.0117	-41.056667	-10.931111	136498
Panthera onca	0.126	0.0117	-41.056667	-10.931111	136498
Panthera onca	0.126	0	-40.860832	-10.160000	71313
Panthera onca	2.588	0	-56.583332	-21.133333	92814
Pseudaelurus quadridentatus	15.97	13.82	10.229167	48.663612	48325
Felis silvestris	2.588	0.0117	18.452728	-32.387051	115191
Puma concolor	0.126	0.0117	-69.741943	-52.093613	141367
Panthera leo atrox	0.126	0.0117	-69.741943	-52.093613	141367
Smilodon gracilis	3.6	0.781	-63.329445	9.846667	144977
Panthera leo atrox	0.126	0.0117	-81.091393	-4.689722	144976
Panthera onca	2.588	0	-48.583332	-24.583332	147609
Styriofelis turnauensis	15.97	13.82	-0.041111	47.548058	148396
Amphimachairodus coloradensis	10.3	4.9	-99.900002	37.200001	18111
Nimravides pedionomus	13.6	10.3	-100.800003	42.799999	18496
Panthera onca	2.588	0.0117	-77.446945	-8.316111	145508
Panthera leo atrox	0.3	0.012	-118.357002	34.063999	152009
Panthera blytheae	11.608	3.6	79.749168	31.666111	152265
Panthera blytheae	11.608	3.6	79.722992	31.701990	152266
Panthera blytheae	11.608	3.6	79.816032	31.509304	152267
Smilodon fatalis	0.126	0.0117	-80.447777	33.214443	152904
Miracinonyx inexpectatus	0.126	0.0117	-80.447777	33.214443	152904
Pristifelis attica	8.7	5.333	28.244728	37.340210	151910
Smilodon fatalis	0.126	0.0117	-80.400002	25.700001	154722
Lynx rufus	0.126	0.0117	-80.400002	25.700001	154722
Panthera onca	0.126	0.0117	-80.400002	25.700001	154722
Panthera leo atrox	0.126	0.0117	-80.400002	25.700001	154722
Puma concolor	0.126	0.0117	-80.400002	25.700001	154722
Lynx rufus	0.126	0.0117	-82.699997	27.799999	154771
Lynx rufus	0.126	0.0117	-80.599998	28.083332	74292
Panthera onca	0.126	0.0117	-80.599998	28.083332	74292
Panthera onca	0.126	0.0117	-81.900002	27.170000	154804
Lynx rufus	0.126	0.0117	-81.900002	27.170000	154804
Lynx rufus	0.126	0.0117	-82.476387	29.407499	154805
Panthera onca	0.126	0.0117	-82.476387	29.407499	154805
Puma concolor	0.126	0.0117	-122.281998	40.784000	155393
Puma concolor	0.126	0.0117	-121.013885	38.908333	155409
Pseudaelurus marshi	15.97	13.6	-120.553055	36.544167	156738
Puma concolor	0.3	0.012	-118.348892	34.069721	150336
Pseudaelurus validus	20.43	15.97	-103.800003	42.400002	17920
Pseudaelurus validus	20.43	15.97	-103.800003	42.400002	17980
Pseudaelurus validus	15.97	13.6	-103.800003	42.400002	17955
Pseudaelurus validus	15.97	13.6	-103.800003	42.400002	17911
Pseudaelurus validus	15.97	13.6	-103.800003	42.400002	17975
Pseudaelurus validus	15.97	13.6	-103.732651	42.185600	17905
Panthera leo atrox	2.588	0.0117	-91.402779	31.559723	161194
Lynx rufus	0.126	0.0117	-113.166664	46.666668	162128
Puma concolor	0.0117	0	-113.099998	46.666668	162133
Smilodon gracilis	1.8	0.3	-75.300003	40.200001	20479
Puma lacustris	4.9	1.8	-109.800003	23.400000	20075
Pristifelis attica	11.608	5.333	7.916944	44.685833	175903
Pseudaelurus marshi	15.97	13.6	-102.849998	42.683334	17976
Pseudaelurus stouti	15.97	13.6	-102.849998	42.683334	17976
Felis silvestris	0.126	0	23.145000	37.414722	182709
Lynx lynx	0.126	0	23.145000	37.414722	182709
Machairodus aphanistus	11.608	5.333	22.702223	40.779167	182750
Felis silvestris	2.588	0.0117	23.166668	40.374722	183123
Megantereon whitei	2.588	0.781	27.756001	-25.989000	183152
Felis silvestris	2.588	0.781	27.756001	-25.989000	183152
Lynx rufus	1.8	0.3	-120.195831	37.056667	20327
Proailurus lemanensis	28.4	23.03	3.166667	46.333332	179146
Lynx lynx	0.126	0.0117	22.366388	36.677502	184245
Felis silvestris	0.126	0.0117	22.366388	36.677502	184245
Amphimachairodus giganteus	11.608	5.333	33.633057	40.612221	184368
Lynx rufus	1.806	0.781	-76.831390	38.163334	104698
Styriofelis turnauensis	20.44	7.246	0.328056	47.325832	187579
Styriofelis turnauensis	20.44	7.246	0.328056	47.325832	187580
Smilodon fatalis	2.588	0.0117	-103.992828	32.023785	188670
Acinonyx pardinensis	2.588	0.781	44.200138	41.330948	189020
Lynx issiodorensis	2.588	0.781	12.400000	42.883331	189026
Felis silvestris	0.126	0	22.846111	37.724998	184243
Lynx lynx	0.126	0	22.846111	37.724998	184243
Acinonyx pardinensis	2.588	0.781	12.400000	42.883331	189026
Homotherium latidens	0.781	0.126	-8.453600	40.378502	189830
Lynx issiodorensis	0.781	0.126	-2.137640	42.376289	189976
Acinonyx pardinensis	0.781	0.126	-2.137640	42.376289	189976
Megantereon cultridens	0.781	0.126	-2.137640	42.376289	189976
Homotherium latidens	0.781	0.126	-2.137640	42.376289	189976
Prionailurus planiceps	0.126	0.0117	101.418610	6.821944	189962
Homotherium latidens	0.781	0.126	-139.381943	64.023613	189978
Homotherium latidens	0.126	0.0117	-135.035278	60.695000	189979
Homotherium latidens	0.126	0.0117	3.664722	51.631668	189980
Machairodus aphanistus	15.97	5.333	1.938333	41.506943	190006
Machairodus aphanistus	11.608	5.333	2.188333	41.561390	190007
Machairodus aphanistus	11.608	5.333	2.180000	41.520279	190008
Machairodus aphanistus	11.608	5.333	2.267222	41.534168	190009
Machairodus aphanistus	11.608	5.333	1.959722	41.628887	190010
Machairodus aphanistus	11.608	5.333	2.193056	41.571388	190011
Machairodus aphanistus	11.608	5.333	2.031389	41.593613	190012
Panthera leo spelaea	2.588	0.0117	135.000000	45.052502	190074
Megantereon whitei	5.333	0.126	-2.388330	37.733120	188668
Megantereon whitei	3.6	2.588	35.598610	3.118333	190021
Pseudaelurus intrepidus	23.03	5.333	-102.500000	42.700001	190543
Metailurus parvulus	11.608	8.7	22.791111	40.768612	191070
Puma concolor	0.126	0.0117	-64.754440	-27.478333	191153
Lynx lynx	0.0117	0	-5.466667	56.416668	191169
Lynx pardinus	0.781	0.126	7.414000	43.730999	191729
Lynx lynx	0.781	0.0117	7.414000	43.730999	191730
Felis ocreata	0.781	0.0117	7.414000	43.730999	191730
Styriofelis turnauensis	20	15.97	0.089722	47.521111	142146
Styriofelis turnauensis	15.97	7.246	0.111389	47.520832	142149
Panthera onca	0.126	0	-46.516388	-12.583611	192091
Amphimachairodus giganteus	8.7	5.333	23.473372	40.034824	157582
Puma concolor	0.0117	0	-82.650002	39.060001	195067
Puma concolor	0.0117	0	-82.678001	39.125000	195062
Paramachaerodus maximiliani	11.608	5.333	112.194725	34.817501	195286
Yoshi minor	11.608	5.333	112.194725	34.817501	195286
Yoshi garevskii	8.7	5.333	21.793333	41.720001	195491
Promegantereon ogygia	9.7	8.7	-3.780000	40.180000	195492
Rhizosmilodon fiteae	5.333	3.6	-81.800003	27.900000	18535
Leptofelis vallesiensis	9.7	8.7	-3.780000	40.180000	195492
Leptofelis vallesiensis	9.7	8.7	-3.780000	40.180000	78514
Pristifelis attica	11.608	5.333	23.951668	38.000000	182754
Panthera onca	1.2	0.781	-62.137501	-31.408333	123831
Lynx pardinus	0.126	0.0117	2.746500	42.160999	197938
Felis silvestris	0.126	0.0117	2.746500	42.160999	197938
Pristifelis attica	8.7	5.333	38.909443	47.221390	174455
Metailurus parvulus	8.7	5.333	38.909443	47.221390	174455
Lynx issiodorensis	5.333	3.6	29.927500	46.803612	198590
Pristifelis attica	7.246	5.333	7.933333	45.049999	172914
Pristifelis attica	7.246	5.333	7.933333	45.049999	172910
Styriofelis turnauensis	23.03	5.333	4.852039	47.169441	200296
Panthera gombaszoegensis	2.588	0.781	23.083055	37.515835	202122
Metailurus parvulus	8.7	5.333	24.177221	38.278057	202213
Machairodus aphanistus	8.7	5.333	24.177221	38.278057	202213
Amphimachairodus giganteus	11.608	5.333	23.951668	38.000000	202630
Amphimachairodus giganteus	11.608	5.333	23.951668	38.000000	202631
Felis silvestris	0.126	0.0117	27.358610	36.447777	182809
Pseudaelurus quadridentatus	11.62	7.246	10.583333	47.926945	206345
Leopardus wiedii	0.126	0.0117	-80.096107	32.882500	79923
Panthera onca	0.126	0.0117	-97.188499	27.883499	85142
Panthera leo atrox	0.126	0.0117	-97.188499	27.883499	85142
Smilodon fatalis	0.126	0.0117	-97.188499	27.883499	85142
Panthera leo spelaea	0.126	0.0117	20.680834	39.280556	208564
Felis silvestris	0.0117	0	32.529999	15.600000	208786
Felis silvestris	0.0117	0	32.540001	16.040001	208787
Lynx rufus	0.3	0.012	-80.716667	25.950001	195112
Panthera leo atrox	0.3	0.012	-80.716667	25.950001	195112
Panthera onca	0.3	0.012	-80.716667	25.950001	195112
Puma concolor	0.3	0.012	-80.716667	25.950001	195112
Panthera onca	2.588	0.0117	-85.349998	35.000000	74244
Puma concolor	0.781	0.012	-56.450001	-30.433332	71274
Metailurus parvulus	11.608	5.333	23.962221	38.000000	195562
Puma concolor	0.0117	0	-41.549442	-12.387222	212250
Puma concolor	0.126	0	-41.553055	-12.393333	212251
Leopardus pardalis	0.126	0	-41.553055	-12.393333	212251
Amphimachairodus coloradensis	10.3	4.9	-99.400002	19.833332	212307
Puma concolor	0.126	0.0117	-87.431389	20.315277	212361
Lynx rufus	0.126	0.0117	-87.431389	20.315277	212361
Panthera balamoides	0.126	0.0117	-87.417503	20.323889	212363
Panthera leo atrox	0.126	0.0117	-87.417503	20.323889	212363
Smilodon gracilis	0.126	0.0117	-87.421669	20.298056	212364
Panthera onca	0.126	0	-43.753056	-13.618611	212449
Smilodon fatalis	0.781	0.012	-57.329445	-30.402222	212458
Pseudaelurus skinneri	20.43	15.97	-120.125000	44.000000	212625
Puma concolor	1.2	0.781	-57.513611	-37.867500	212780
Panthera leo atrox	0.126	0.0117	-72.599724	-51.574165	213007
Panthera leo atrox	0.126	0.0117	-72.622002	-51.568001	213008
Panthera leo atrox	0.126	0.0117	-68.783333	-53.383331	213009
Panthera leo atrox	0.126	0.0117	-70.000000	-52.056389	213010
Panthera onca	0.0117	0	-72.633331	-51.583332	151088
Pseudaelurus intrepidus	15.97	13.6	-117.076385	35.063889	214888
Panthera leo spelaea	0.126	0.0117	32.050365	54.790310	216029
Panthera leo spelaea	0.126	0.0117	151.300003	70.916664	216030
Panthera leo spelaea	0.126	0.0117	36.187347	51.737328	216031
Panthera leo spelaea	0.126	0.0117	151.629593	70.729004	216032
Panthera onca	0.126	0.0117	-65.217499	-26.808332	216689
Lynx pardinus	0.126	0.0117	-0.224444	39.078609	221415
Lynx pardinus	0.781	0.126	-0.224444	39.078609	221421
Lynx canadensis	0.0117	0	-75.607674	44.803844	221863
Styriofelis turnauensis	16.9	15.97	1.856944	48.076389	69116
Styriofelis turnauensis	16.9	15.97	1.816667	48.133331	69106
Machairodus aphanistus	9.7	8.7	-3.780000	40.180000	195492
Lynx rufus	0.0117	0	-73.965363	45.317013	224189
Panthera onca	0.3	0.012	-94.090271	29.661949	225289
Leopardus pardalis	0.781	0.012	-56.116669	-32.049999	71325
Felis silvestris	0.126	0.0117	-9.400000	39.355999	197768
Lynx pardinus	0.126	0.0117	-9.400000	39.355999	197768
Puma concolor	0.781	0.012	-57.000000	-31.250000	140159
Lynx rufus	2.588	0.0117	-83.958054	30.170279	227368
Leopardus wiedii	2.588	0.0117	-83.958054	30.170279	227368
